# Targeting tumor-stromal interactions in triple-negative breast cancer using a human vascularized micro-tumor model

**DOI:** 10.1101/2023.09.06.556584

**Authors:** Stephanie J. Hachey, Christopher J. Hatch, Daniela Gaebler, Aneela Mocherla, Kevin Nee, Kai Kessenbrock, Christopher C.W. Hughes

## Abstract

Triple-negative breast cancer (TNBC) is highly aggressive with limited available treatments. Stromal cells in the tumor microenvironment (TME) are crucial in TNBC progression; however, understanding the molecular basis of stromal cell activation and tumor-stromal crosstalk in TNBC is limited. To investigate therapeutic targets in the TNBC stromal niche, we used an advanced human *in vitro* microphysiological system called the vascularized micro-tumor (VMT). Using single-cell RNA sequencing (scRNA-seq), we revealed that normal breast-tissue stromal cells activate neoplastic signaling pathways in the TNBC TME. By comparing interactions in VMTs with clinical data, we identified therapeutic targets at the tumor-stromal interface with potential clinical significance. Combining treatments targeting Tie2 signaling with paclitaxel resulted in vessel normalization and increased efficacy of paclitaxel in the TNBC VMT. Dual inhibition of Her3 and Akt also demonstrated efficacy against TNBC. These data demonstrate the potential of inducing a favorable TME as a targeted therapeutic approach in TNBC.
