## Supplemental table 1 for "Targeting tumor-stromal interactions in triple-negative breast cancer using a human vascularized micro-tumor model"

### Sheet: Sheet1
Cell Type	Dataset	GO ID	Description	GeneRatio	BgRatio	pvalue	p.adjust	qvalue	geneID	Count
EC	VMO Matched MDA-MB-231	GO:0045765	regulation of angiogenesis	21/92	403/18866	3.55488e-16	7.92026e-13	5.98342e-13	PGF/CDH5/HSPG2/CLDN5/TIE1/RHOJ/KDR/RGCC/JUP/APLNR/RAMP2/PLXND1/PLK2/VASH1/SMAD1/ECSCR/CXCR4/ACVRL1/CD34/ANGPT2/TGFBR2	21
		GO:1901342	regulation of vasculature development	21/92	444/18866	2.45916e-15	2.73951e-12	2.06958e-12	PGF/CDH5/HSPG2/CLDN5/TIE1/RHOJ/KDR/RGCC/JUP/APLNR/RAMP2/PLXND1/PLK2/VASH1/SMAD1/ECSCR/CXCR4/ACVRL1/CD34/ANGPT2/TGFBR2	21
		GO:0045766	positive regulation of angiogenesis	15/92	208/18866	8.07883e-14	5.99988e-11	4.53265e-11	PGF/CDH5/TIE1/RHOJ/KDR/JUP/APLNR/RAMP2/PLK2/SMAD1/CXCR4/ACVRL1/CD34/ANGPT2/TGFBR2	15
		GO:0010631	epithelial cell migration	18/92	365/18866	1.51688e-13	7.77135e-11	5.87092e-11	PECAM1/CDH5/RHOJ/SOX18/CLEC14A/KDR/RGCC/JUP/PLXND1/PLK2/VASH1/MACF1/ACVRL1/NRP2/ANGPT2/TGFBR2/PPM1F/EDN1	18
		GO:0090132	epithelium migration	18/92	368/18866	1.74402e-13	7.77135e-11	5.87092e-11	PECAM1/CDH5/RHOJ/SOX18/CLEC14A/KDR/RGCC/JUP/PLXND1/PLK2/VASH1/MACF1/ACVRL1/NRP2/ANGPT2/TGFBR2/PPM1F/EDN1	18
	VMT MDA-MB-231	GO:1901342	regulation of vasculature development	23/93	444/18866	1.64943e-17	3.15439e-14	2.43016e-14	CDH5/APLNR/CLDN5/RAMP2/KDR/TIE1/RHOJ/ECSCR/MMRN2/PDGFB/VASH1/JUP/RGCC/PGF/ACVRL1/SMAD1/PLK2/PLXND1/ADAMTS9/HSPG2/ENG/SLC12A2/RHOB	23
		GO:0045765	regulation of angiogenesis	22/93	403/18866	3.04772e-17	3.15439e-14	2.43016e-14	CDH5/APLNR/CLDN5/RAMP2/KDR/TIE1/RHOJ/ECSCR/MMRN2/VASH1/JUP/RGCC/PGF/ACVRL1/SMAD1/PLK2/PLXND1/ADAMTS9/HSPG2/ENG/SLC12A2/RHOB	22
		GO:0010631	epithelial cell migration	20/93	365/18866	9.45031e-16	5.72112e-13	4.40757e-13	PECAM1/CDH5/KDR/SOX18/CLEC14A/RHOJ/MMRN2/PDGFB/VASH1/JUP/RGCC/ACVRL1/PLK2/PLXND1/ADAMTS9/PRCP/PPM1F/NRP2/MACF1/RHOB	20
		GO:0090132	epithelium migration	20/93	368/18866	1.10553e-15	5.72112e-13	4.40757e-13	PECAM1/CDH5/KDR/SOX18/CLEC14A/RHOJ/MMRN2/PDGFB/VASH1/JUP/RGCC/ACVRL1/PLK2/PLXND1/ADAMTS9/PRCP/PPM1F/NRP2/MACF1/RHOB	20
		GO:0090130	tissue migration	20/93	374/18866	1.50661e-15	6.23737e-13	4.8053e-13	PECAM1/CDH5/KDR/SOX18/CLEC14A/RHOJ/MMRN2/PDGFB/VASH1/JUP/RGCC/ACVRL1/PLK2/PLXND1/ADAMTS9/PRCP/PPM1F/NRP2/MACF1/RHOB	20
	VMO Matched HCC1599	GO:1901342	regulation of vasculature development	23/90	444/18866	7.42504e-18	1.5864e-14	1.19717e-14	CDH5/CLDN5/KDR/PLK2/ACVRL1/HSPG2/ECSCR/PGF/MMRN2/TIE1/CD34/JUP/ANGPT2/RGCC/RHOJ/TGFBR2/PLXND1/CXCR4/COL4A2/DLL4/ADAMTS9/FLT1/EFNB2	23
		GO:0045765	regulation of angiogenesis	22/90	403/18866	1.42342e-17	1.5864e-14	1.19717e-14	CDH5/CLDN5/KDR/PLK2/ACVRL1/HSPG2/ECSCR/PGF/MMRN2/TIE1/CD34/JUP/ANGPT2/RGCC/RHOJ/TGFBR2/PLXND1/CXCR4/COL4A2/DLL4/ADAMTS9/FLT1	22
		GO:0001667	ameboidal-type cell migration	20/90	481/18866	8.92727e-14	5.19792e-11	3.92259e-11	CDH5/PECAM1/KDR/CLEC14A/PLK2/ACVRL1/MMRN2/HYAL2/JUP/ANGPT2/RGCC/RHOJ/SOX18/TGFBR2/PLXND1/MACF1/DLL4/ADAMTS9/GJA1/EFNB2	20
		GO:0010631	epithelial cell migration	18/90	365/18866	1.01381e-13	5.19792e-11	3.92259e-11	CDH5/PECAM1/KDR/CLEC14A/PLK2/ACVRL1/MMRN2/JUP/ANGPT2/RGCC/RHOJ/SOX18/TGFBR2/PLXND1/MACF1/DLL4/ADAMTS9/EFNB2	18
		GO:0090132	epithelium migration	18/90	368/18866	1.16598e-13	5.19792e-11	3.92259e-11	CDH5/PECAM1/KDR/CLEC14A/PLK2/ACVRL1/MMRN2/JUP/ANGPT2/RGCC/RHOJ/SOX18/TGFBR2/PLXND1/MACF1/DLL4/ADAMTS9/EFNB2	18
	VMT HCC1599	GO:1901342	regulation of vasculature development	24/90	444/18866	4.7359e-19	9.64708e-16	7.37618e-16	CDH5/CLDN5/ECSCR/KDR/TIE1/PGF/HSPG2/MMRN2/PLK2/ACVRL1/CD34/RHOJ/CXCR4/DLL4/ANGPT2/COL4A2/RAMP2/TGFBR2/ADAMTS9/FLT1/RGCC/PLXND1/EFNB2/GRN	24
		GO:0045765	regulation of angiogenesis	23/90	403/18866	8.68324e-19	9.64708e-16	7.37618e-16	CDH5/CLDN5/ECSCR/KDR/TIE1/PGF/HSPG2/MMRN2/PLK2/ACVRL1/CD34/RHOJ/CXCR4/DLL4/ANGPT2/COL4A2/RAMP2/TGFBR2/ADAMTS9/FLT1/RGCC/PLXND1/GRN	23
		GO:0001667	ameboidal-type cell migration	20/90	481/18866	8.92727e-14	6.61213e-11	5.05566e-11	CDH5/PECAM1/CLEC14A/KDR/SOX18/MMRN2/PLK2/SEMA6B/ACVRL1/RHOJ/GJA1/DLL4/ANGPT2/HYAL2/TGFBR2/ADAMTS9/RGCC/PLXND1/EFNB2/GRN	20
		GO:1904018	positive regulation of vasculature development	15/90	235/18866	3.44741e-13	1.28834e-10	9.85067e-11	CDH5/KDR/TIE1/PGF/PLK2/ACVRL1/CD34/RHOJ/CXCR4/ANGPT2/RAMP2/TGFBR2/FLT1/EFNB2/GRN	15
		GO:0030198	extracellular matrix organization	18/90	395/18866	3.88847e-13	1.28834e-10	9.85067e-11	PECAM1/ICAM2/KDR/VWF/HSPG2/ITGA6/MMP1/COL4A1/PXDN/COL4A2/RAMP2/ADAMTS9/RGCC/LAMA4/JAM3/MMP2/APP/COL18A1	18
FIB	VMO Matched MDA-MB-231	GO:0030198	extracellular matrix organization	18/98	395/18866	1.81154e-12	2.56765e-09	1.713e-09	FGF2/FBN2/COL6A3/LRP1/PTX3/FN1/GREM1/HAS2/POSTN/COL12A1/FBN1/CREB3L1/ADAMTS1/ADAMTS2/COL3A1/COL1A2/COL5A3/CYP1B1	18
		GO:0043062	extracellular structure organization	18/98	396/18866	1.89006e-12	2.56765e-09	1.713e-09	FGF2/FBN2/COL6A3/LRP1/PTX3/FN1/GREM1/HAS2/POSTN/COL12A1/FBN1/CREB3L1/ADAMTS1/ADAMTS2/COL3A1/COL1A2/COL5A3/CYP1B1	18
		GO:0048608	reproductive structure development	16/98	443/18866	1.06055e-09	8.201e-07	5.47125e-07	CEBPB/WNT5A/STC2/RHOBTB3/VEGFA/ARID5B/PTX3/PDGFRB/BASP1/INHBA/CITED2/NUPR1/AXL/ADAMTS1/MME/HIF1A	16
		GO:0061458	reproductive system development	16/98	447/18866	1.20736e-09	8.201e-07	5.47125e-07	CEBPB/WNT5A/STC2/RHOBTB3/VEGFA/ARID5B/PTX3/PDGFRB/BASP1/INHBA/CITED2/NUPR1/AXL/ADAMTS1/MME/HIF1A	16
		GO:0008406	gonad development	12/98	223/18866	1.83808e-09	8.43667e-07	5.62848e-07	CEBPB/WNT5A/RHOBTB3/VEGFA/ARID5B/PTX3/PDGFRB/BASP1/INHBA/CITED2/NUPR1/ADAMTS1	12
	VMT MDA-MB-231	GO:0030198	extracellular matrix organization	38/96	395/18866	7.0608e-39	9.75247e-36	7.08153e-36	COL6A3/POSTN/FN1/GREM1/COL3A1/COL1A2/FBLN5/FBN2/COL1A1/FBN1/COL5A2/DCN/LRP1/PDGFRA/COL12A1/COL6A2/FGF2/COL6A1/DDR2/ADAMTS2/FBLN1/FAP/CTSK/NID1/CCDC80/SERPINH1/GPM6B/LUM/HAS2/COL5A1/ABI3BP/COL5A3/MMP2/MMP14/ADAMTS1/PTX3/COL11A1/THBS1	38
		GO:0043062	extracellular structure organization	38/96	396/18866	7.7864e-39	9.75247e-36	7.08153e-36	COL6A3/POSTN/FN1/GREM1/COL3A1/COL1A2/FBLN5/FBN2/COL1A1/FBN1/COL5A2/DCN/LRP1/PDGFRA/COL12A1/COL6A2/FGF2/COL6A1/DDR2/ADAMTS2/FBLN1/FAP/CTSK/NID1/CCDC80/SERPINH1/GPM6B/LUM/HAS2/COL5A1/ABI3BP/COL5A3/MMP2/MMP14/ADAMTS1/PTX3/COL11A1/THBS1	38
		GO:0030199	collagen fibril organization	13/96	55/18866	8.03865e-19	6.71227e-16	4.87396e-16	GREM1/COL3A1/COL1A2/COL1A1/COL5A2/COL12A1/DDR2/ADAMTS2/SERPINH1/LUM/COL5A1/COL5A3/COL11A1	13
		GO:0001503	ossification	20/96	412/18866	1.81784e-14	1.13842e-11	8.26637e-12	GREM1/WNT5A/COL1A2/FBN2/COL1A1/COL5A2/COL6A1/DDR2/SNAI2/TWIST1/TWIST2/GPNMB/MRC2/CTSK/TMEM119/GPM6B/CTHRC1/MMP2/MMP14/COL11A1	20
		GO:0035987	endodermal cell differentiation	9/96	46/18866	1.47049e-12	7.36714e-10	5.34948e-10	FN1/COL5A2/COL12A1/COL6A1/COL5A1/MMP2/INHBA/MMP14/COL11A1	9
	VMO Matched HCC1599	GO:0030198	extracellular matrix organization	21/97	395/18866	7.53344e-16	1.07135e-12	7.2277e-13	HAS2/CREB3L1/FGF2/COL12A1/LRP1/COL6A3/GREM1/ADAMTS2/COL5A3/FBLN5/SERPINE1/COL1A2/COL3A1/COL1A1/POSTN/CCDC80/COL5A2/DCN/COL6A1/COL6A2/FN1	21
		GO:0043062	extracellular structure organization	21/97	396/18866	7.92419e-16	1.07135e-12	7.2277e-13	HAS2/CREB3L1/FGF2/COL12A1/LRP1/COL6A3/GREM1/ADAMTS2/COL5A3/FBLN5/SERPINE1/COL1A2/COL3A1/COL1A1/POSTN/CCDC80/COL5A2/DCN/COL6A1/COL6A2/FN1	21
		GO:0031589	cell-substrate adhesion	16/97	359/18866	4.15018e-11	3.7407e-08	2.5236e-08	HAS2/AXL/LRP1/GREM1/TNFRSF12A/COL5A3/FBLN5/SERPINE1/COL3A1/DLC1/TMEFF2/COL1A1/POSTN/CCDC80/THY1/FN1	16
		GO:0030199	collagen fibril organization	8/97	55/18866	3.6337e-10	2.45638e-07	1.65716e-07	COL12A1/GREM1/ADAMTS2/COL5A3/COL1A2/COL3A1/COL1A1/COL5A2	8
		GO:0045765	regulation of angiogenesis	15/97	403/18866	2.13256e-09	1.15329e-06	7.78046e-07	TWIST1/CREB3L1/CCBE1/WNT5A/FGF2/F3/THBS2/GREM1/TNFRSF12A/FBLN5/SERPINE1/DCN/SPHK1/HIF1A/HMGA2	15
	VMT HCC1599	GO:0030198	extracellular matrix organization	23/96	395/18866	2.69749e-18	3.52348e-15	2.52567e-15	HAS2/CREB3L1/COL6A3/GREM1/SERPINE1/FBLN5/COL1A2/COL12A1/COL1A1/LRP1/COL5A3/COL3A1/COL6A2/CCDC80/COL6A1/ADAMTS2/POSTN/DCN/FN1/FGF2/COL5A2/FBN1/COL5A1	23
		GO:0043062	extracellular structure organization	23/96	396/18866	2.85302e-18	3.52348e-15	2.52567e-15	HAS2/CREB3L1/COL6A3/GREM1/SERPINE1/FBLN5/COL1A2/COL12A1/COL1A1/LRP1/COL5A3/COL3A1/COL6A2/CCDC80/COL6A1/ADAMTS2/POSTN/DCN/FN1/FGF2/COL5A2/FBN1/COL5A1	23
		GO:0030199	collagen fibril organization	9/96	55/18866	8.17471e-12	6.73051e-09	4.82451e-09	GREM1/COL1A2/COL12A1/COL1A1/COL5A3/COL3A1/ADAMTS2/COL5A2/COL5A1	9
		GO:0031589	cell-substrate adhesion	16/96	359/18866	3.52593e-11	2.17726e-08	1.56069e-08	HAS2/AXL/GREM1/SERPINE1/FBLN5/COL1A1/LRP1/COL5A3/TMEFF2/COL3A1/THY1/CCDC80/POSTN/TNFRSF12A/FN1/CDK6	16
		GO:0001706	endoderm formation	7/96	55/18866	1.17632e-08	5.81101e-06	4.1654e-06	COL12A1/COL6A1/INHBA/DUSP5/FN1/COL5A2/COL5A1	7
Stromal	VMO Matched MDA-MB-231	GO:0006119	oxidative phosphorylation	13/93	149/18866	4.1304e-13	7.04233e-10	5.97821e-10	ATP5F1E/COX4I1/NDUFA4/UQCRH/NDUFS5/ATP5ME/COX7A2L/COX6A1/ATP5MF/UQCR11/NDUFA1/NDUFB2/COX7A1	13
		GO:0046034	ATP metabolic process	15/93	311/18866	3.16414e-11	2.69743e-08	2.28984e-08	ATP5F1E/TSPO/COX4I1/GUK1/NDUFA4/UQCRH/NDUFS5/ATP5ME/COX7A2L/COX6A1/ATP5MF/UQCR11/NDUFA1/NDUFB2/COX7A1	15
		GO:0022900	electron transport chain	12/93	184/18866	1.08216e-10	6.1503e-08	5.22097e-08	SH3BGRL3/COX4I1/NDUFA4/UQCRH/NDUFS5/COX7A2L/COX6A1/UQCR11/NDUFA1/NDUFB2/COX7A1/CYBA	12
		GO:0042775	mitochondrial ATP synthesis coupled electron transport	9/93	97/18866	1.15898e-09	4.33434e-07	3.6794e-07	COX4I1/NDUFA4/UQCRH/NDUFS5/COX7A2L/COX6A1/UQCR11/NDUFA1/NDUFB2	9
		GO:0042773	ATP synthesis coupled electron transport	9/93	98/18866	1.27107e-09	4.33434e-07	3.6794e-07	COX4I1/NDUFA4/UQCRH/NDUFS5/COX7A2L/COX6A1/UQCR11/NDUFA1/NDUFB2	9
	VMT MDA-MB-231	GO:0042493	response to drug	12/93	397/18866	5.73083e-07	0.000322864	0.000271048	LGALS1/TSPO/CST3/SRP14/B2M/MGST1/S100A10/IGFBP2/CYBA/CCND1/COL1A1/ADIRF	12
		GO:0043312	neutrophil degranulation	13/93	487/18866	7.61917e-07	0.000322864	0.000271048	S100A11/CST3/CD63/GSTP1/CD59/MIF/SRP14/B2M/PRDX6/MGST1/CYB5R3/ANXA2/CYBA	13
		GO:0002283	neutrophil activation involved in immune response	13/93	490/18866	8.16216e-07	0.000322864	0.000271048	S100A11/CST3/CD63/GSTP1/CD59/MIF/SRP14/B2M/PRDX6/MGST1/CYB5R3/ANXA2/CYBA	13
		GO:0070972	protein localization to endoplasmic reticulum	8/93	152/18866	8.4245e-07	0.000322864	0.000271048	UBA52/RPL13A/RPS9/RPS6/RPS3A/RPL6/SRP14/KDELR3	8
		GO:0006614	SRP-dependent cotranslational protein targeting to membrane	7/93	105/18866	8.6466e-07	0.000322864	0.000271048	UBA52/RPL13A/RPS9/RPS6/RPS3A/RPL6/SRP14	7
	VMO Matched HCC1599	GO:0009636	response to toxic substance	12/94	250/18866	4.11351e-09	6.57759e-06	5.72484e-06	GSTP1/PRDX6/UBA52/TXN/CST3/PRDX5/MGST1/GSTO1/MT2A/MGST3/NUPR1/CYP1B1	12
		GO:0030198	extracellular matrix organization	14/94	395/18866	9.42857e-09	6.57759e-06	5.72484e-06	TIMP1/ANXA2/CST3/COL6A2/COL6A1/COL1A1/COL1A2/DCN/TGFBI/COL3A1/GPM6B/CYP1B1/GAS6/POSTN	14
		GO:0043062	extracellular structure organization	14/94	396/18866	9.73496e-09	6.57759e-06	5.72484e-06	TIMP1/ANXA2/CST3/COL6A2/COL6A1/COL1A1/COL1A2/DCN/TGFBI/COL3A1/GPM6B/CYP1B1/GAS6/POSTN	14
		GO:0098754	detoxification	8/94	138/18866	4.38307e-07	0.000222112	0.000193317	GSTP1/PRDX6/TXN/PRDX5/MGST1/GSTO1/MT2A/MGST3	8
		GO:0098869	cellular oxidant detoxification	7/94	103/18866	8.16133e-07	0.00033086	0.000287966	GSTP1/PRDX6/TXN/PRDX5/MGST1/GSTO1/MGST3	7
	VMT HCC1599	GO:0072595	maintenance of protein localization in organelle	7/94	42/18866	1.42178e-09	2.72556e-06	2.37812e-06	PARK7/TXN/TSPO/KDELR2/RER1/SKP1/KDELR3	7
		GO:0098754	detoxification	9/94	138/18866	2.89675e-08	1.78379e-05	1.5564e-05	PARK7/GSTP1/TXN/PRDX6/MGST1/PRDX5/MGST3/MT2A/GSTO1	9
		GO:0032507	maintenance of protein location in cell	7/94	64/18866	2.99535e-08	1.78379e-05	1.5564e-05	PARK7/TXN/TSPO/KDELR2/RER1/SKP1/KDELR3	7
		GO:0098869	cellular oxidant detoxification	8/94	103/18866	4.52764e-08	1.78379e-05	1.5564e-05	PARK7/GSTP1/TXN/PRDX6/MGST1/PRDX5/MGST3/GSTO1	8
		GO:0009636	response to toxic substance	11/94	250/18866	4.65256e-08	1.78379e-05	1.5564e-05	UBA52/PARK7/GSTP1/TXN/PRDX6/MGST1/PRDX5/MGST3/MT2A/GSTO1/CST3	11
Cycling	VMO Matched MDA-MB-231	GO:0000280	nuclear division	16/97	428/18866	5.50371e-10	9.82963e-07	8.35406e-07	MYBL2/ANLN/MKI67/ASPM/TOP2A/BIRC5/KIF20B/TPX2/CENPK/PTTG1/SMC4/RANBP1/SPDL1/BRCA2/SMC2/UBE2S	16
		GO:0006260	DNA replication	13/97	273/18866	1.44792e-09	1.13735e-06	9.66619e-07	GINS2/CLSPN/CCNA2/PCLAF/MCM4/FEN1/GMNN/RRM1/PCNA/NUCKS1/BRCA2/CACYBP/DUT	13
		GO:0140014	mitotic nuclear division	13/97	286/18866	2.54466e-09	1.13735e-06	9.66619e-07	MYBL2/ANLN/MKI67/BIRC5/KIF20B/TPX2/CENPK/PTTG1/SMC4/RANBP1/SPDL1/SMC2/UBE2S	13
		GO:0048285	organelle fission	16/97	476/18866	2.54726e-09	1.13735e-06	9.66619e-07	MYBL2/ANLN/MKI67/ASPM/TOP2A/BIRC5/KIF20B/TPX2/CENPK/PTTG1/SMC4/RANBP1/SPDL1/BRCA2/SMC2/UBE2S	16
		GO:0071103	DNA conformation change	13/97	355/18866	3.34384e-08	1.19442e-05	1.01512e-05	GINS2/TOP2A/MCM4/HELLS/CENPW/CENPK/HMGB1/DNMT1/SMC4/PARP1/SMC2/HMGA2/HMGB2	13
	VMT MDA-MB-231	GO:0008380	RNA splicing	15/86	487/18866	4.92712e-09	7.78977e-06	7.25064e-06	ZRANB2/ZNF638/SUGP2/RBM6/PNN/PRPF38B/SF3B1/CPSF1/PRPF4B/SRRT/AHNAK2/AKAP8L/SON/LUC7L3/HNRNPM	15
		GO:0021783	preganglionic parasympathetic fiber development	3/86	17/18866	5.93828e-05	0.0168794	0.0157112	NAV2/NRP2/HES1	3
		GO:0000377	RNA splicing, via transesterification reactions with bulged adenosine as nucleophile	9/86	390/18866	7.10332e-05	0.0168794	0.0157112	RBM6/PNN/SF3B1/CPSF1/PRPF4B/SRRT/SON/LUC7L3/HNRNPM	9
		GO:0000398	mRNA splicing, via spliceosome	9/86	390/18866	7.10332e-05	0.0168794	0.0157112	RBM6/PNN/SF3B1/CPSF1/PRPF4B/SRRT/SON/LUC7L3/HNRNPM	9
		GO:0000375	RNA splicing, via transesterification reactions	9/86	393/18866	7.53211e-05	0.0168794	0.0157112	RBM6/PNN/SF3B1/CPSF1/PRPF4B/SRRT/SON/LUC7L3/HNRNPM	9
