## Supplemental table 2 for "Targeting tumor-stromal interactions in triple-negative breast cancer using a human vascularized micro-tumor model"

### Sheet: Sheet1
Cell Type	Dataset	GO ID	Description	GeneRatio	BgRatio	pvalue	p.adjust	qvalue	geneID	Count
EC	VMO Matched MDA-MB-231	GO:0045765	regulation of angiogenesis	21/92	403/18866	3.55488e-16	7.92026e-13	5.98342e-13	PGF/CDH5/HSPG2/CLDN5/TIE1/RHOJ/KDR/RGCC/JUP/APLNR/RAMP2/PLXND1/PLK2/VASH1/SMAD1/ECSCR/CXCR4/ACVRL1/CD34/ANGPT2/TGFBR2	21
		GO:1901342	regulation of vasculature development	21/92	444/18866	2.45916e-15	2.73951e-12	2.06958e-12	PGF/CDH5/HSPG2/CLDN5/TIE1/RHOJ/KDR/RGCC/JUP/APLNR/RAMP2/PLXND1/PLK2/VASH1/SMAD1/ECSCR/CXCR4/ACVRL1/CD34/ANGPT2/TGFBR2	21
		GO:0045766	positive regulation of angiogenesis	15/92	208/18866	8.07883e-14	5.99988e-11	4.53265e-11	PGF/CDH5/TIE1/RHOJ/KDR/JUP/APLNR/RAMP2/PLK2/SMAD1/CXCR4/ACVRL1/CD34/ANGPT2/TGFBR2	15
		GO:0010631	epithelial cell migration	18/92	365/18866	1.51688e-13	7.77135e-11	5.87092e-11	PECAM1/CDH5/RHOJ/SOX18/CLEC14A/KDR/RGCC/JUP/PLXND1/PLK2/VASH1/MACF1/ACVRL1/NRP2/ANGPT2/TGFBR2/PPM1F/EDN1	18
		GO:0030198	extracellular matrix organization	12/92	395/18866	4.82144e-07	4.41364e-05	3.33431e-05	PECAM1/VWF/HSPG2/LAMA4/ICAM2/KDR/RGCC/RAMP2/ITGA6/PXDN/COL18A1/APP	12
	VMT MDA-MB-231	GO:0045765	regulation of angiogenesis	22/93	403/18866	3.04772e-17	3.15439e-14	2.43016e-14	CDH5/APLNR/CLDN5/RAMP2/KDR/TIE1/RHOJ/ECSCR/MMRN2/VASH1/JUP/RGCC/PGF/ACVRL1/SMAD1/PLK2/PLXND1/ADAMTS9/HSPG2/ENG/SLC12A2/RHOB	22
		GO:1901342	regulation of vasculature development	23/93	444/18866	1.64943e-17	3.15439e-14	2.43016e-14	CDH5/APLNR/CLDN5/RAMP2/KDR/TIE1/RHOJ/ECSCR/MMRN2/PDGFB/VASH1/JUP/RGCC/PGF/ACVRL1/SMAD1/PLK2/PLXND1/ADAMTS9/HSPG2/ENG/SLC12A2/RHOB	23
		GO:0045766	positive regulation of angiogenesis	13/93	208/18866	2.92092e-11	5.49665e-09	4.23464e-09	CDH5/APLNR/RAMP2/KDR/TIE1/RHOJ/JUP/PGF/ACVRL1/SMAD1/PLK2/ENG/RHOB	13
		GO:0010631	epithelial cell migration	20/93	365/18866	9.45031e-16	5.72112e-13	4.40757e-13	PECAM1/CDH5/KDR/SOX18/CLEC14A/RHOJ/MMRN2/PDGFB/VASH1/JUP/RGCC/ACVRL1/PLK2/PLXND1/ADAMTS9/PRCP/PPM1F/NRP2/MACF1/RHOB	20
		GO:0030198	extracellular matrix organization	16/93	395/18866	8.83253e-11	1.45992e-08	1.12473e-08	PECAM1/VWF/RAMP2/KDR/PDGFB/ICAM2/RGCC/ADAMTS7/LAMA4/ADAMTS9/HSPG2/PXDN/APP/ENG/COL18A1/COL4A1	16
	VMO Matched HCC1599	GO:0045765	regulation of angiogenesis	22/90	403/18866	1.42342e-17	1.5864e-14	1.19717e-14	CDH5/CLDN5/KDR/PLK2/ACVRL1/HSPG2/ECSCR/PGF/MMRN2/TIE1/CD34/JUP/ANGPT2/RGCC/RHOJ/TGFBR2/PLXND1/CXCR4/COL4A2/DLL4/ADAMTS9/FLT1	22
		GO:1901342	regulation of vasculature development	23/90	444/18866	7.42504e-18	1.5864e-14	1.19717e-14	CDH5/CLDN5/KDR/PLK2/ACVRL1/HSPG2/ECSCR/PGF/MMRN2/TIE1/CD34/JUP/ANGPT2/RGCC/RHOJ/TGFBR2/PLXND1/CXCR4/COL4A2/DLL4/ADAMTS9/FLT1/EFNB2	23
		GO:0045766	positive regulation of angiogenesis	13/90	208/18866	1.90367e-11	3.85752e-09	2.91106e-09	CDH5/KDR/PLK2/ACVRL1/PGF/TIE1/CD34/JUP/ANGPT2/RHOJ/TGFBR2/CXCR4/FLT1	13
		GO:0010631	epithelial cell migration	18/90	365/18866	1.01381e-13	5.19792e-11	3.92259e-11	CDH5/PECAM1/KDR/CLEC14A/PLK2/ACVRL1/MMRN2/JUP/ANGPT2/RGCC/RHOJ/SOX18/TGFBR2/PLXND1/MACF1/DLL4/ADAMTS9/EFNB2	18
		GO:0030198	extracellular matrix organization	14/90	395/18866	5.27563e-09	5.78282e-07	4.36398e-07	PECAM1/ICAM2/MMP1/ITGA6/KDR/HSPG2/VWF/PXDN/RGCC/APP/COL4A1/COL4A2/ADAMTS9/JAM3	14
	VMT HCC1599	GO:0045765	regulation of angiogenesis	23/90	403/18866	8.68324e-19	9.64708e-16	7.37618e-16	CDH5/CLDN5/ECSCR/KDR/TIE1/PGF/HSPG2/MMRN2/PLK2/ACVRL1/CD34/RHOJ/CXCR4/DLL4/ANGPT2/COL4A2/RAMP2/TGFBR2/ADAMTS9/FLT1/RGCC/PLXND1/GRN	23
		GO:1901342	regulation of vasculature development	24/90	444/18866	4.7359e-19	9.64708e-16	7.37618e-16	CDH5/CLDN5/ECSCR/KDR/TIE1/PGF/HSPG2/MMRN2/PLK2/ACVRL1/CD34/RHOJ/CXCR4/DLL4/ANGPT2/COL4A2/RAMP2/TGFBR2/ADAMTS9/FLT1/RGCC/PLXND1/EFNB2/GRN	24
		GO:0045766	positive regulation of angiogenesis	14/90	208/18866	1.09322e-12	3.03641e-10	2.32165e-10	CDH5/KDR/TIE1/PGF/PLK2/ACVRL1/CD34/RHOJ/CXCR4/ANGPT2/RAMP2/TGFBR2/FLT1/GRN	14
		GO:0010631	epithelial cell migration	17/90	365/18866	1.33122e-12	3.28664e-10	2.51297e-10	CDH5/PECAM1/CLEC14A/KDR/SOX18/MMRN2/PLK2/ACVRL1/RHOJ/DLL4/ANGPT2/TGFBR2/ADAMTS9/RGCC/PLXND1/EFNB2/GRN	17
		GO:0030198	extracellular matrix organization	18/90	395/18866	3.88847e-13	1.28834e-10	9.85067e-11	PECAM1/ICAM2/KDR/VWF/HSPG2/ITGA6/MMP1/COL4A1/PXDN/COL4A2/RAMP2/ADAMTS9/RGCC/LAMA4/JAM3/MMP2/APP/COL18A1	18
FIB	VMO Matched MDA-MB-231	GO:0030198	extracellular matrix organization	18/98	395/18866	1.81154e-12	2.56765e-09	1.713e-09	FGF2/FBN2/COL6A3/LRP1/PTX3/FN1/GREM1/HAS2/POSTN/COL12A1/FBN1/CREB3L1/ADAMTS1/ADAMTS2/COL3A1/COL1A2/COL5A3/CYP1B1	18
		GO:0043062	extracellular structure organization	18/98	396/18866	1.89006e-12	2.56765e-09	1.713e-09	FGF2/FBN2/COL6A3/LRP1/PTX3/FN1/GREM1/HAS2/POSTN/COL12A1/FBN1/CREB3L1/ADAMTS1/ADAMTS2/COL3A1/COL1A2/COL5A3/CYP1B1	18
		GO:0031589	cell-substrate adhesion	11/98	359/18866	2.59752e-06	0.000176437	0.000117709	LRP1/TNFRSF12A/VEGFA/FN1/GREM1/HAS2/POSTN/AXL/DLC1/COL3A1/COL5A3	11
		GO:0045765	regulation of angiogenesis	13/98	403/18866	1.65216e-07	2.66804e-05	1.77997e-05	FGF2/WNT5A/TNFRSF12A/VEGFA/TWIST1/GREM1/GPNMB/CREB3L1/ADAMTS1/HIF1A/STAT1/GADD45A/CYP1B1	13
		GO:1901342	regulation of vasculature development	13/98	444/18866	4.9832e-07	6.15425e-05	4.10577e-05	FGF2/WNT5A/TNFRSF12A/VEGFA/TWIST1/GREM1/GPNMB/CREB3L1/ADAMTS1/HIF1A/STAT1/GADD45A/CYP1B1	13
	VMT MDA-MB-231	GO:0030198	extracellular matrix organization	38/96	395/18866	7.0608e-39	9.75247e-36	7.08153e-36	COL6A3/POSTN/FN1/GREM1/COL3A1/COL1A2/FBLN5/FBN2/COL1A1/FBN1/COL5A2/DCN/LRP1/PDGFRA/COL12A1/COL6A2/FGF2/COL6A1/DDR2/ADAMTS2/FBLN1/FAP/CTSK/NID1/CCDC80/SERPINH1/GPM6B/LUM/HAS2/COL5A1/ABI3BP/COL5A3/MMP2/MMP14/ADAMTS1/PTX3/COL11A1/THBS1	38
		GO:0043062	extracellular structure organization	38/96	396/18866	7.7864e-39	9.75247e-36	7.08153e-36	COL6A3/POSTN/FN1/GREM1/COL3A1/COL1A2/FBLN5/FBN2/COL1A1/FBN1/COL5A2/DCN/LRP1/PDGFRA/COL12A1/COL6A2/FGF2/COL6A1/DDR2/ADAMTS2/FBLN1/FAP/CTSK/NID1/CCDC80/SERPINH1/GPM6B/LUM/HAS2/COL5A1/ABI3BP/COL5A3/MMP2/MMP14/ADAMTS1/PTX3/COL11A1/THBS1	38
		GO:0031589	cell-substrate adhesion	16/96	359/18866	3.52593e-11	9.81383e-09	7.12609e-09	POSTN/FN1/GREM1/COL3A1/FBLN5/COL1A1/LRP1/FBLN1/NID1/CCDC80/GPM6B/HAS2/ABI3BP/COL5A3/MMP14/THBS1	16
		GO:0045765	regulation of angiogenesis	12/96	403/18866	9.50559e-07	5.80768e-05	4.21711e-05	GREM1/WNT5A/FBLN5/DCN/FGF2/TWIST1/GPNMB/THBS2/ADM/ADAMTS1/THBS1/CXCL8	12
		GO:1901342	regulation of vasculature development	13/96	444/18866	3.90595e-07	2.64443e-05	1.92019e-05	GREM1/WNT5A/FBLN5/DCN/FGF2/TWIST1/GPNMB/THBS2/ADM/SOD2/ADAMTS1/THBS1/CXCL8	13
	VMO Matched HCC1599	GO:0030198	extracellular matrix organization	21/97	395/18866	7.53344e-16	1.07135e-12	7.2277e-13	HAS2/CREB3L1/FGF2/COL12A1/LRP1/COL6A3/GREM1/ADAMTS2/COL5A3/FBLN5/SERPINE1/COL1A2/COL3A1/COL1A1/POSTN/CCDC80/COL5A2/DCN/COL6A1/COL6A2/FN1	21
		GO:0043062	extracellular structure organization	21/97	396/18866	7.92419e-16	1.07135e-12	7.2277e-13	HAS2/CREB3L1/FGF2/COL12A1/LRP1/COL6A3/GREM1/ADAMTS2/COL5A3/FBLN5/SERPINE1/COL1A2/COL3A1/COL1A1/POSTN/CCDC80/COL5A2/DCN/COL6A1/COL6A2/FN1	21
		GO:0031589	cell-substrate adhesion	16/97	359/18866	4.15018e-11	3.7407e-08	2.5236e-08	HAS2/AXL/LRP1/GREM1/TNFRSF12A/COL5A3/FBLN5/SERPINE1/COL3A1/DLC1/TMEFF2/COL1A1/POSTN/CCDC80/THY1/FN1	16
		GO:0045765	regulation of angiogenesis	15/97	403/18866	2.13256e-09	1.15329e-06	7.78046e-07	TWIST1/CREB3L1/CCBE1/WNT5A/FGF2/F3/THBS2/GREM1/TNFRSF12A/FBLN5/SERPINE1/DCN/SPHK1/HIF1A/HMGA2	15
		GO:1901342	regulation of vasculature development	15/97	444/18866	7.88933e-09	2.66659e-06	1.79897e-06	TWIST1/CREB3L1/CCBE1/WNT5A/FGF2/F3/THBS2/GREM1/TNFRSF12A/FBLN5/SERPINE1/DCN/SPHK1/HIF1A/HMGA2	15
	VMT HCC1599	GO:0030198	extracellular matrix organization	23/96	395/18866	2.69749e-18	3.52348e-15	2.52567e-15	HAS2/CREB3L1/COL6A3/GREM1/SERPINE1/FBLN5/COL1A2/COL12A1/COL1A1/LRP1/COL5A3/COL3A1/COL6A2/CCDC80/COL6A1/ADAMTS2/POSTN/DCN/FN1/FGF2/COL5A2/FBN1/COL5A1	23
		GO:0043062	extracellular structure organization	23/96	396/18866	2.85302e-18	3.52348e-15	2.52567e-15	HAS2/CREB3L1/COL6A3/GREM1/SERPINE1/FBLN5/COL1A2/COL12A1/COL1A1/LRP1/COL5A3/COL3A1/COL6A2/CCDC80/COL6A1/ADAMTS2/POSTN/DCN/FN1/FGF2/COL5A2/FBN1/COL5A1	23
		GO:0031589	cell-substrate adhesion	16/96	359/18866	3.52593e-11	2.17726e-08	1.56069e-08	HAS2/AXL/GREM1/SERPINE1/FBLN5/COL1A1/LRP1/COL5A3/TMEFF2/COL3A1/THY1/CCDC80/POSTN/TNFRSF12A/FN1/CDK6	16
		GO:0045765	regulation of angiogenesis	14/96	403/18866	1.60439e-08	6.60474e-06	4.73436e-06	TWIST1/WNT5A/CCBE1/CREB3L1/GREM1/THBS2/SERPINE1/FBLN5/F3/DCN/TNFRSF12A/FGF2/SPHK1/HIPK2	14
		GO:1901342	regulation of vasculature development	14/96	444/18866	5.37456e-08	1.65939e-05	1.18947e-05	TWIST1/WNT5A/CCBE1/CREB3L1/GREM1/THBS2/SERPINE1/FBLN5/F3/DCN/TNFRSF12A/FGF2/SPHK1/HIPK2	14
Stromal	VMO Matched MDA-MB-231	GO:0048145	regulation of fibroblast proliferation	5/93	83/18866	5.59853e-05	0.00257986	0.00219003	S100A6/GSTP1/MIF/ANXA2/GAS6	5
	VMT MDA-MB-231	GO:0030198	extracellular matrix organization	9/93	395/18866	0.000144034	0.0109625	0.00920313	TIMP1/CST3/ANXA2/SPARC/EFEMP2/COL6A2/COL6A1/BGN/COL1A1	9
		GO:0043062	extracellular structure organization	9/93	396/18866	0.000146793	0.0109625	0.00920313	TIMP1/CST3/ANXA2/SPARC/EFEMP2/COL6A2/COL6A1/BGN/COL1A1	9
		GO:0048145	regulation of fibroblast proliferation	4/93	83/18866	0.000755217	0.0281998	0.0236741	S100A6/GSTP1/MIF/ANXA2	4
	VMO Matched HCC1599	GO:0030198	extracellular matrix organization	14/94	395/18866	9.42857e-09	6.57759e-06	5.72484e-06	TIMP1/ANXA2/CST3/COL6A2/COL6A1/COL1A1/COL1A2/DCN/TGFBI/COL3A1/GPM6B/CYP1B1/GAS6/POSTN	14
		GO:0043062	extracellular structure organization	14/94	396/18866	9.73496e-09	6.57759e-06	5.72484e-06	TIMP1/ANXA2/CST3/COL6A2/COL6A1/COL1A1/COL1A2/DCN/TGFBI/COL3A1/GPM6B/CYP1B1/GAS6/POSTN	14
		GO:0030199	collagen fibril organization	5/94	55/18866	7.88001e-06	0.00145207	0.00126382	ANXA2/COL1A1/COL1A2/COL3A1/CYP1B1	5
		GO:0006936	muscle contraction	10/94	362/18866	1.29255e-05	0.00191662	0.00166814	TPM2/MYL9/MYL12A/GSTO1/TPM1/MYL6/ANXA6/CALD1/ACTA2/DSP	10
		GO:0048145	regulation of fibroblast proliferation	5/94	83/18866	5.89277e-05	0.00506039	0.00440434	GSTP1/ANXA2/S100A6/NUPR1/GAS6	5
	VMT HCC1599	GO:0030198	extracellular matrix organization	13/94	395/18866	7.92971e-08	1.95674e-05	1.7073e-05	TIMP1/CCDC80/CST3/ANXA2/COL6A2/DCN/COL1A1/COL1A2/COL6A1/GAS6/COL3A1/LUM/TGFBI	13
		GO:0043062	extracellular structure organization	13/94	396/18866	8.16582e-08	1.95674e-05	1.7073e-05	TIMP1/CCDC80/CST3/ANXA2/COL6A2/DCN/COL1A1/COL1A2/COL6A1/GAS6/COL3A1/LUM/TGFBI	13
		GO:0030199	collagen fibril organization	5/94	55/18866	7.88001e-06	0.000839221	0.000732242	ANXA2/COL1A1/COL1A2/COL3A1/LUM	5
		GO:0006936	muscle contraction	8/94	362/18866	0.000450881	0.0156204	0.0136292	TPM2/MYL12A/MYL6/MYL9/TPM1/GSTO1/ANXA6/ACTA2	8
		GO:0048145	regulation of fibroblast proliferation	4/94	83/18866	0.000786163	0.0224937	0.0196263	S100A6/GSTP1/ANXA2/GAS6	4
Cycling	VMO Matched MDA-MB-231	GO:0000280	nuclear division	16/97	428/18866	5.50371e-10	9.82963e-07	8.35406e-07	MYBL2/ANLN/MKI67/ASPM/TOP2A/BIRC5/KIF20B/TPX2/CENPK/PTTG1/SMC4/RANBP1/SPDL1/BRCA2/SMC2/UBE2S	16
		GO:0006260	DNA replication	13/97	273/18866	1.44792e-09	1.13735e-06	9.66619e-07	GINS2/CLSPN/CCNA2/PCLAF/MCM4/FEN1/GMNN/RRM1/PCNA/NUCKS1/BRCA2/CACYBP/DUT	13
		GO:0006282	regulation of DNA repair	8/97	132/18866	3.97659e-07	0.00010146	8.62292e-05	HMGB1/PRRX1/USP1/PCNA/PARP1/DEK/NSD2/HMGA2	8
	VMT MDA-MB-231	GO:0008380	RNA splicing	15/86	487/18866	4.92712e-09	7.78977e-06	7.25064e-06	ZRANB2/ZNF638/SUGP2/RBM6/PNN/PRPF38B/SF3B1/CPSF1/PRPF4B/SRRT/AHNAK2/AKAP8L/SON/LUC7L3/HNRNPM	15
		GO:0000398	mRNA splicing, via spliceosome	9/86	390/18866	7.10332e-05	0.0168794	0.0157112	RBM6/PNN/SF3B1/CPSF1/PRPF4B/SRRT/SON/LUC7L3/HNRNPM	9
